# Structure of NO16, a marine non-tailed vibriophage with a global distribution

**DOI:** 10.1101/2025.11.28.690173

**Authors:** S. Otaegi-Ugartemendia, G. N. Condezo, M. Martínez, P. G. Kalatzis, M. Middelboe, C. San Martín

## Abstract

Non-tailed phages remain an underexplored group in marine environments, as tailed phages have dominated sequence and culture collections. However, recent surveys indicate that non-tailed phages might be more abundant than tailed phages, and with different effects on microbial mortality and gene transfer. Here, we report the structural characterization of bacteriophage NO16, a non-tailed vibriophage, one of the simplest members of the Double Jelly Roll (DJR) lineage. Mass spectrometry analyses indicate that the virion is composed of at least nine different proteins. NO16 has a *pseudo*T = 21 capsid, similar to other phages in the lineage but differs in the organization of minor capsid proteins, mainly in terms of membrane-capsid contacts. The DJR major capsid protein GP19 is stabilized by a cation in the base as previously observed in corticovirus PM2, and by strong electrostatic interactions between monomers. Notably, localized reconstruction reveals a symmetry mismatch at the vertex, where two trimeric GP13 spikes are anchored to a pentamer of the penton base GP14. GP13 presents carbohydrate-binding modules and putative glycosylase activity, indicating implications for host entry. Finally, we use structural and functional predictions for NO16 non-structural proteins to propose a complete atlas of the NO16 infectious cycle.
