## Supplementary file 1 for "Structure of NO16, a marine non-tailed vibriophage with a global distribution"

### Sheet: (a) 60 kDa contaminant band
Supplementary File 1. Mass-spectrometry results of: (a) 60 kDa contaminant band. Blue color, NO16 virion proteins. Grey color, host derived proteins. White, common laboratory protein contaminants.
Accession	Abundances (Scaled): F1: Sample	Description	MW [kDa]	calc. pI	Master	Protein Group IDs	Protein FDR Confidence: Combined	Exp. q-value: Combined	Sum PEP Score	# PSMs	# Peptides	# Unique Peptides	Coverage [%]	Score Mascot: Mascot	# PSMs (by Search Engine): Mascot	# Peptides (by Search Engine): Mascot	Abundances (Normalized): F1: Sample
B3TP06	100	60 kDa chaperonin OS=Vibrio anguillarum OX=55601 GN=groL PE=3 SV=1	57.1	4.84	Master Protein	35	High	0	901.898	3940	54	54	91	3539	3940	54	3.34456e+10
P13645	100	Keratin, type I cytoskeletal 10 (Contact-Cont) OS=Homo sapiens GN=KRT10 PE=1 SV=6	58.8	5.21	Master Protein	11	High	0	604.961	2617	46	40	67	3242	2617	46	3.17614e+10
P35908	100	Keratin, type II cytoskeletal 2 epidermal (Contact-Cont) OS=Homo sapiens GN=KRT2 PE=1 SV=2	65.4	8	Master Protein	5	High	0	678.375	2371	61	56	87	3956	2371	61	2.43151e+10
P04264	100	Keratin, type II cytoskeletal 1 (Contact-Cont) OS=Homo sapiens GN=KRT1 PE=1 SV=6	66	8.12	Master Protein	14	High	0	562.815	2001	50	47	57	3356	2001	50	2.09517e+10
P00761	100	Trypsin (Laboratory-Cont) OS=Sus scrofa PE=1 SV=1	24.4	7.18	Master Protein	12	High	0	12.522	183	2	2	8	117	183	2	1.62684e+09
P35527	100	Keratin, type I cytoskeletal 9 (Contact-Cont) OS=Homo sapiens GN=KRT9 PE=1 SV=3	62	5.24	Master Protein	42	High	0	346.546	235	29	28	55	1694	235	29	8.01353e+08
A0A241NLR0	100	P2_N domain-containing protein OS=Vibrio anguillarum OX=55601 GN=CEA93_17000 PE=4 SV=1	29	6.23	Master Protein Candidate	19	High	0	88.607	969	9	9	29	512	969	9	5.75794e+08
A0A3G1SVL0	100	Double jelly roll capsid protein OS=Vibrio phage fNo16 OX=2315335 GN=fNo16_0019 PE=4 SV=1	29	6.23	Master Protein	19	High	0	88.607	969	9	9	29	512	969	9	5.75794e+08
A0A191W1L6	100	Dihydrolipoyl dehydrogenase OS=Vibrio anguillarum OX=55601 GN=lpdA PE=3 SV=1	50.9	6.16	Master Protein	27	High	0	242.333	101	24	24	65	1519	101	24	4.45836e+08
A0A1Y0NXP4	100	Bifunctional metallophosphatase/5'-nucleotidase OS=Vibrio anguillarum OX=55601 GN=ushA PE=3 SV=1	61.3	5.47	Master Protein	26	High	0	30.878	7	6	6	13	234	7	6	3.71098e+08
O77727	100	Keratin, type I cytoskeletal 15 (Contact-Cont) OS=Ovis aries GN=KRT15 PE=2 SV=1	48.7	4.79	Master Protein	18	High	0	78.314	522	9	4	14	540	522	9	2.64166e+08
A0A1Y0NZG6	100	Glutamine synthetase OS=Vibrio anguillarum OX=55601 GN=glnA PE=3 SV=1	51.4	5.1	Master Protein	41	High	0	119.168	32	14	14	37	717	32	14	7.77183e+07
A0A241NLA8	100	Uncharacterized protein OS=Vibrio anguillarum OX=55601 GN=CEA93_17025 PE=4 SV=1	19.9	5.19	Master Protein Candidate	6	High	0	60.617	301	7	7	37	438	301	7	5.33282e+07
A0A3G1SVM6	100	Uncharacterized protein OS=Vibrio phage fNo16 OX=2315335 GN=fNo16_0014 PE=4 SV=1	19.9	5.19	Master Protein	6	High	0	60.617	301	7	7	37	438	301	7	5.33282e+07
A0A3G1SVP4	100	Uncharacterized protein OS=Vibrio phage fNo16 OX=2315335 GN=fNo16_0013 PE=4 SV=1	25.1	5.33	Master Protein	8	High	0	38.221	107	5	5	38	260	107	5	33254888
Q9NSB2	100	Keratin, type II cuticular Hb4 (Contact-Cont) OS=Homo sapiens GN=KRT84 PE=2 SV=2	64.8	7.56	Master Protein	24	High	0	18.68	135	5	3	6	163	135	5	3.25595e+07
P00883	100	Fructose-bisphosphate aldolase A (MW-Marker) OS=Oryctolagus cuniculus GN=ALDOA PE=1 SV=2	39.3	8.09	Master Protein	28	High	0	58.07	14	8	8	31	420	14	8	2.71887e+07
A0A3G1SVN7	100	Uncharacterized protein OS=Vibrio phage fNo16 OX=2315335 GN=fNo16_0015 PE=4 SV=1	15.1	5.36	Master Protein	20	High	0	56.992	64	4	4	42	368	64	4	2.54543e+07
A0A1Y0NX90	100	NAD-dependent malic enzyme OS=Vibrio anguillarum OX=55601 GN=maeA PE=3 SV=1	62	5.86	Master Protein	9	High	0	69.995	21	13	13	31	591	21	13	2.51644e+07
A0A1E5FIA3	100	DNA gyrase subunit A OS=Vibrio anguillarum OX=55601 GN=gyrA PE=3 SV=1	100.6	5.06	Master Protein	37	High	0	66.385	16	10	10	13	472	16	10	2.36298e+07
A0A1Q1L9C9	100	DNA-directed RNA polymerase subunit beta OS=Vibrio anguillarum OX=55601 GN=rpoB PE=3 SV=1	149.4	5.19	Master Protein	7	High	0	101.959	20	20	20	21	693	20	20	2.01382e+07
A0A191W0Z3	100	DNA-directed RNA polymerase subunit beta' OS=Vibrio anguillarum OX=55601 GN=rpoC PE=3 SV=1	154.9	6.71	Master Protein	32	High	0	126.463	24	20	20	20	849	24	20	1.78271e+07
A0A191W6A9	100	Probable cytosol aminopeptidase OS=Vibrio anguillarum OX=55601 GN=pepA PE=3 SV=1	54.4	6.98	Master Protein	38	High	0	53.146	10	9	9	20	379	10	9	1.31593e+07
P02769	100	Serum albumin (Laboratory-Cont) OS=Bos taurus GN=ALB PE=1 SV=4	69.2	6.18	Master Protein	2	High	0	20.868	4	4	4	5	188	4	4	1.27895e+07
A0A191W973	100	Endopeptidase La OS=Vibrio anguillarum OX=55601 GN=CEA93_19915 PE=3 SV=1	88.1	5.9	Master Protein	4	High	0	30.402	7	7	7	13	234	7	7	6.94885e+06
A0A1Y0NSL0	100	EvpB family type VI secretion protein OS=Vibrio anguillarum OX=55601 GN=CEA93_08185 PE=4 SV=1	54.2	4.84	Master Protein	15	High	0	46.997	7	7	7	19	356	7	7	6.46926e+06
A0A191W1R2	100	Polyribonucleotide nucleotidyltransferase OS=Vibrio anguillarum OX=55601 GN=pnp PE=3 SV=1	76.6	5.15	Master Protein	30	High	0	6.368	2	2	2	4	25	2	2	2.88402e+06
A0A191W0X7	100	Thioredoxin OS=Vibrio anguillarum OX=55601 GN=trxA PE=3 SV=1	11.7	5.17	Master Protein	3	High	0	7.732	2	1	1	8	56	2	1	1.56363e+06
A0A241NLI1	100	Uncharacterized protein OS=Vibrio anguillarum OX=55601 GN=CEA93_17045 PE=4 SV=1	14.4	8.97	Master Protein	43	High	0	5.632	3	1	1	8	50	3	1	1.49197e+06
A0A191W970	100	Bifunctional diguanylate cyclase/phosphodiesterase OS=Vibrio anguillarum OX=55601 GN=gmr_6 PE=4 SV=1	69.7	5.52	Master Protein	21	High	0	5.579	1	1	1	1	60	1	1	1.3972e+06
A0A191W292	100	Chaperone protein DnaK OS=Vibrio anguillarum OX=55601 GN=dnaK_1 PE=2 SV=1	68.7	4.87	Master Protein	17	High	0	9.759	1	1	1	3	88	1	1	1.25471e+06
A0A191W180	100	Malate dehydrogenase OS=Vibrio anguillarum OX=55601 GN=mdh PE=3 SV=1	31.8	5.25	Master Protein	40	High	0	7.113	2	1	1	4	46	2	1	1.15031e+06
A0A191W1K5	100	Pyruvate dehydrogenase E1 component OS=Vibrio anguillarum OX=55601 GN=aceE PE=4 SV=1	99.5	5.66	Master Protein	25	High	0	10.168	2	2	2	3	86	2	2	898166
A0A1V9JIR9	100	ATPase OS=Vibrio anguillarum OX=55601 GN=CEA93_00775 PE=4 SV=1	27	5.2	Master Protein	29	High	0	6.516	1	1	1	10	4	1	1	112338

### Sheet: (b) NO16 purified sample
Supplementary File 1. Mass-spectrometry results of: (b) purified NO16 virions. Blue color, NO16 virion proteins. Grey color, host derived proteins. White, common laboratory protein contaminants.
Accession	Description	# PSMs	# Peptides	# Unique Peptides	Abundances (Normalized)
A0A3G1SVL0	Double jelly roll capsid protein OS=Vibrio phage fNo16 OX=2315335 GN=fNo16_0019 PE=4 SV=1	1051	15	15	1.96852e+10
P00761	Trypsin (Laboratory-Cont) OS=Sus scrofa PE=1 SV=1	377	2	2	8.29011e+09
A0A3G1SVN7	Uncharacterized protein OS=Vibrio phage fNo16 OX=2315335 GN=fNo16_0015 PE=4 SV=1	846	7	7	3.88907e+09
A0A3G1SVM6	Uncharacterized protein OS=Vibrio phage fNo16 OX=2315335 GN=fNo16_0014 PE=4 SV=1	482	6	6	2.98958e+09
P13645	Keratin, type I cytoskeletal 10 OS=Homo sapiens OX=9606 GN=KRT10 PE=1 SV=6	1793	29	22	2.52168e+09
A0A3G1SVP4	Uncharacterized protein OS=Vibrio phage fNo16 OX=2315335 GN=fNo16_0013 PE=4 SV=1	228	6	6	2.23043e+09
P04264	Keratin, type II cytoskeletal 1 OS=Homo sapiens OX=9606 GN=KRT1 PE=1 SV=6	2072	38	32	2.06393e+09
P35908	Keratin, type II cytoskeletal 2 epidermal OS=Homo sapiens OX=9606 GN=KRT2 PE=1 SV=2	1515	38	29	1.21644e+09
B3TP06	60 kDa chaperonin OS=Vibrio anguillarum OX=55601 GN=groL PE=3 SV=1	752	25	25	8.98723e+08
A0A241NLB6	Uncharacterized protein OS=Vibrio anguillarum OX=55601 GN=CEA93_17010 PE=4 SV=1	36	1	1	4.28576e+08
P35527	Keratin, type I cytoskeletal 9 OS=Homo sapiens OX=9606 GN=KRT9 PE=1 SV=3	1347	24	23	4.27815e+08
A0A3G1SVL8	Protein inside capsid D OS=Vibrio phage fNo16 OX=2315335 GN=fNo16_0011 PE=4 SV=1	207	6	6	3.56042e+08
A0A191W6X7	DNA-binding protein OS=Vibrio anguillarum OX=55601 GN=hupA PE=3 SV=1	10	5	5	270283625
A0A3G1SVN4	Uncharacterized protein OS=Vibrio phage fNo16 OX=2315335 GN=fNo16_0018 PE=4 SV=1	93	4	4	2.40291e+08
A0A3G1SVP5	Uncharacterized protein OS=Vibrio phage fNo16 OX=2315335 GN=fNo16_0010 PE=4 SV=1	564	5	5	2.38323e+08
A0A1Y0NSD3	DNA topoisomerase 1 OS=Vibrio anguillarum OX=55601 GN=topA PE=3 SV=1	257	18	18	1.56265e+08
A0A191W1L6	Dihydrolipoyl dehydrogenase OS=Vibrio anguillarum OX=55601 GN=lpdA PE=3 SV=1	197	16	16	1.47141e+08
P13647	Keratin, type II cytoskeletal 5 OS=Homo sapiens OX=9606 GN=KRT5 PE=1 SV=3	153	23	15	1.41156e+08
A0A3G1SVQ1	Uncharacterized protein OS=Vibrio phage fNo16 OX=2315335 GN=fNo16_0008 PE=4 SV=1	106	2	2	1.37473e+08
A0A191W6A9	Probable cytosol aminopeptidase OS=Vibrio anguillarum OX=55601 GN=pepA PE=3 SV=1	176	15	15	8.30034e+07
A0A191W8K2	TetR/AcrR family transcriptional regulator OS=Vibrio anguillarum OX=55601 GN=A1QY_15045 PE=4 SV=1	30	5	5	73739433
A0A191W301	DNA-binding protein HU OS=Vibrio anguillarum OX=55601 GN=hupB PE=3 SV=1	229	2	2	5.92035e+07
P02533	Keratin, type I cytoskeletal 14 OS=Homo sapiens OX=9606 GN=KRT14 PE=1 SV=4	227	14	4	2.88047e+07
A0A3G1SVP7	Uncharacterized protein OS=Vibrio phage fNo16 OX=2315335 GN=fNo16_0023 PE=4 SV=1	5	2	2	2.84549e+07
Q8GD13	Major outer membrane protein OmpU OS=Vibrio anguillarum OX=55601 GN=ompU PE=4 SV=1	40	4	4	2.18507e+07
A0A191W5V5	6,7-dimethyl-8-ribityllumazine synthase OS=Vibrio anguillarum OX=55601 GN=ribH PE=3 SV=1	54	5	5	2.15479e+07
A0A1Q1KR76	UvrABC system protein A OS=Vibrio anguillarum OX=55601 GN=uvrA PE=3 SV=1	41	8	8	1.9218e+07
A0A191W127	30S ribosomal protein S12 OS=Vibrio anguillarum OX=55601 GN=rpsL PE=3 SV=1	47	5	5	1.78185e+07
Q7Z794	Keratin, type II cytoskeletal 1b OS=Homo sapiens OX=9606 GN=KRT77 PE=1 SV=3	79	14	11	1.53569e+07
O31013	dTDP-6-deoxy-3,4-keto-hexulose isomerase OS=Vibrio anguillarum OX=55601 GN=orf15x4 PE=4 SV=1	9	5	5	1.39601e+07
A0A1Y0NSL0	EvpB family type VI secretion protein OS=Vibrio anguillarum OX=55601 GN=CEA93_08185 PE=4 SV=1	63	8	8	1.29919e+07
Q4VK22	Acyl carrier protein OS=Vibrio anguillarum OX=55601 GN=acpV PE=3 SV=1	12	3	3	1.21586e+07
A0A1E5FPD5	UPF0502 protein A1QY_14680 OS=Vibrio anguillarum OX=55601 GN=A1QY_14680 PE=3 SV=1	70	6	6	1.2017e+07
P02769	Serum albumin (Laboratory-Cont) OS=Bos taurus GN=ALB PE=1 SV=4	21	3	3	1.17475e+07
A0A241NCZ2	DUF3971 domain-containing protein OS=Vibrio anguillarum OX=55601 GN=CEA93_01815 PE=4 SV=1	68	2	2	1.1586e+07
A0A191W6M0	Transcriptional regulator Crp OS=Vibrio anguillarum OX=55601 GN=crp PE=4 SV=1	66	6	6	1.09627e+07
O77727	Keratin, type I cytoskeletal 15 (Contact-Cont) OS=Ovis aries GN=KRT15 PE=2 SV=1	267	9	3	10074711
A0A1Y0NX16	Uncharacterized protein OS=Vibrio anguillarum OX=55601 GN=CEA93_02525 PE=4 SV=1	38	6	6	9.3023e+06
P02768	Albumin OS=Homo sapiens OX=9606 GN=ALB PE=1 SV=2	5	3	3	9.26544e+06
P15252	Rubber elongation factor protein (Contact-Cont) OS=Hevea brasiliensis PE=1 SV=2	12	2	2	9.08222e+06
A0A241NMF4	Methyl-accepting chemotaxis protein OS=Vibrio anguillarum OX=55601 GN=CEA93_19040 PE=4 SV=1	7	1	1	7.17051e+06
A0A191W0X0	DNA-binding response regulator OS=Vibrio anguillarum OX=55601 GN=ompR_1 PE=4 SV=1	3	1	1	6280921
A0A191W6K0	30S ribosomal protein S4 OS=Vibrio anguillarum OX=55601 GN=rpsD PE=3 SV=1	30	3	3	6.08887e+06
A0A241NLH1	DUF87 domain-containing protein OS=Vibrio anguillarum OX=55601 GN=CEA93_16995 PE=4 SV=1	64	3	3	6.07161e+06
P04259	Keratin, type II cytoskeletal 6B OS=Homo sapiens OX=9606 GN=KRT6B PE=1 SV=5	114	15	4	5.5442e+06
Q8N1N4	Keratin, type II cytoskeletal 78 OS=Homo sapiens OX=9606 GN=KRT78 PE=1 SV=2	18	6	3	5.50289e+06
A0A1Y0NXB2	Dihydrolipoyllysine-residue succinyltransferase component of 2-oxoglutarate dehydrogenase complex OS=Vibrio anguillarum OX=55601 GN=CEA93_10355 PE=3 SV=1	33	4	4	5.2579e+06
A0A191W4D2	Type VI secretion system contractile sheath small subunit OS=Vibrio anguillarum OX=55601 GN=tssB PE=4 SV=1	33	1	1	5.0827e+06
A0A1Q1HLS1	Enoyl-[acyl-carrier-protein] reductase [NADH] OS=Vibrio anguillarum OX=55601 GN=fabV PE=3 SV=1	2	2	2	4304795
P81605	Dermcidin OS=Homo sapiens OX=9606 GN=DCD PE=1 SV=2	17	2	2	4.13007e+06
A0A1Y0NYP7	Glutamate dehydrogenase OS=Vibrio anguillarum OX=55601 GN=CEA93_06975 PE=4 SV=1	38	8	8	3.99594e+06
A0A1Q1L9C9	DNA-directed RNA polymerase subunit beta OS=Vibrio anguillarum OX=55601 GN=rpoB PE=3 SV=1	39	11	11	3.59874e+06
A0A191W6K9	30S ribosomal protein S8 OS=Vibrio anguillarum OX=55601 GN=rpsH PE=3 SV=1	2	1	1	3354095
A0A1Y0NYR4	Acetyltransferase component of pyruvate dehydrogenase complex OS=Vibrio anguillarum OX=55601 GN=aceF PE=3 SV=1	34	4	4	2.92858e+06
A0A191W0Z3	DNA-directed RNA polymerase subunit beta' OS=Vibrio anguillarum OX=55601 GN=rpoC PE=3 SV=1	29	9	9	2.58869e+06
A0A191W4G3	Integration host factor subunit alpha OS=Vibrio anguillarum OX=55601 GN=ihfA PE=3 SV=1	24	3	3	2.52755e+06
A0A191W1T0	30S ribosomal protein S15 OS=Vibrio anguillarum OX=55601 GN=rpsO PE=3 SV=1	15	2	2	2.4262e+06
Q04695	Keratin, type I cytoskeletal 17 OS=Homo sapiens OX=9606 GN=KRT17 PE=1 SV=2	78	10	3	2.16193e+06
P01614	Immunoglobulin kappa variable 2D-40 OS=Homo sapiens OX=9606 GN=IGKV2D-40 PE=1 SV=2	2	1	1	2.05758e+06
A0A191W6W8	DNA-binding protein Fis OS=Vibrio anguillarum OX=55601 GN=fis PE=3 SV=1	12	1	1	1.61618e+06
P08779	Keratin, type I cytoskeletal 16 OS=Homo sapiens OX=9606 GN=KRT16 PE=1 SV=4	182	9	2	1.47834e+06
A0A191W5E3	Flagellin OS=Vibrio anguillarum OX=55601 GN=CEA93_10620 PE=3 SV=1	28	6	5	1.40305e+06
A0A1Y0NYR3	Beta family protein OS=Vibrio anguillarum OX=55601 GN=CEA93_00760 PE=4 SV=1	10	1	1	1.40215e+06
A0A191W6K5	50S ribosomal protein L3 OS=Vibrio anguillarum OX=55601 GN=rplC PE=3 SV=1	12	2	2	1.35706e+06
A0A1Y0NZ76	UvrABC system protein B OS=Vibrio anguillarum OX=55601 GN=uvrB PE=3 SV=1	12	3	3	1226096
A0A1Y0NZN1	2,3,4,5-tetrahydropyridine-2,6-dicarboxylate N-succinyltransferase OS=Vibrio anguillarum OX=55601 GN=dapD PE=3 SV=1	5	1	1	1.08637e+06
Q5D862	Filaggrin-2 OS=Homo sapiens OX=9606 GN=FLG2 PE=1 SV=1	10	2	2	1.05687e+06
A0A191W6P6	50S ribosomal protein L2 OS=Vibrio anguillarum OX=55601 GN=rplB PE=3 SV=1	14	4	4	1.04857e+06
A0A191W6L4	30S ribosomal protein S17 OS=Vibrio anguillarum OX=55601 GN=rpsQ PE=3 SV=1	2	1	1	957242
Q9NSB2	Keratin, type II cuticular Hb4 OS=Homo sapiens OX=9606 GN=KRT84 PE=1 SV=2	59	3	1	927514
A0A1Y0NWI4	Chain-length determining protein OS=Vibrio anguillarum OX=55601 GN=CEA93_04660 PE=3 SV=1	11	2	2	878117
A0A191W1K5	Pyruvate dehydrogenase E1 component OS=Vibrio anguillarum OX=55601 GN=aceE PE=4 SV=1	13	7	7	863353
A0A191WA99	50S ribosomal protein L20 OS=Vibrio anguillarum OX=55601 GN=rplT PE=3 SV=1	4	1	1	861640
P25311	Zinc-alpha-2-glycoprotein OS=Homo sapiens OX=9606 GN=AZGP1 PE=1 SV=2	4	1	1	847493
A0A1Y0NT64	Uncharacterized protein OS=Vibrio anguillarum OX=55601 GN=CEA93_02325 PE=4 SV=1	43	3	3	792278
A0A191W6I2	50S ribosomal protein L18 OS=Vibrio anguillarum OX=55601 GN=rplR PE=3 SV=1	12	1	1	775688
A0A191W6J6	50S ribosomal protein L4 OS=Vibrio anguillarum OX=55601 GN=rplD PE=3 SV=1	7	2	2	753740
A0A191W134	30S ribosomal protein S18 OS=Vibrio anguillarum OX=55601 GN=rpsR PE=3 SV=1	2	1	1	738084
P62987	Ubiquitin-ribosomal protein eL40 fusion protein OS=Homo sapiens OX=9606 GN=UBA52 PE=1 SV=2	3	2	2	734413
A0A191W6G8	30S ribosomal protein S13 OS=Vibrio anguillarum OX=55601 GN=rpsM PE=3 SV=1	6	1	1	698687
A0A191W6K4	50S ribosomal protein L15 OS=Vibrio anguillarum OX=55601 GN=rplO PE=3 SV=1	9	2	2	696660
P02666	Beta-casein (Laboratory-Cont) OS=Bos taurus GN=CSN2 PE=1 SV=2	6	2	2	695273
A0A191W6H6	DNA-directed RNA polymerase subunit alpha OS=Vibrio anguillarum OX=55601 GN=rpoA PE=3 SV=1	27	2	2	680116
Q15517	Corneodesmosin OS=Homo sapiens OX=9606 GN=CDSN PE=1 SV=4	4	1	1	676656
A0A1Q1GL94	50S ribosomal protein L13 OS=Vibrio anguillarum OX=55601 GN=rplM PE=3 SV=1	15	1	1	636153
A0A1E5FIA3	DNA gyrase subunit A OS=Vibrio anguillarum OX=55601 GN=gyrA PE=3 SV=1	6	4	4	627253
A0A191W5N5	Flagellin OS=Vibrio anguillarum OX=55601 GN=flaD_3 PE=3 SV=1	11	3	2	603976
A0A1Y0NX34	Oxoglutarate dehydrogenase (succinyl-transferring) OS=Vibrio anguillarum OX=55601 GN=sucA PE=3 SV=1	12	3	3	602598
A0A191W6H8	50S ribosomal protein L5 OS=Vibrio anguillarum OX=55601 GN=rplE PE=3 SV=1	8	2	2	569121
A0A1Y0P0I7	3-hydroxyacyl-[acyl-carrier-protein] dehydratase FabZ OS=Vibrio anguillarum OX=55601 GN=fabZ PE=3 SV=1	8	1	1	560353
A6NMY6	Putative annexin A2-like protein OS=Homo sapiens OX=9606 GN=ANXA2P2 PE=5 SV=2	3	2	2	488233
A0A191W6I6	50S ribosomal protein L6 OS=Vibrio anguillarum OX=55601 GN=rplF PE=3 SV=1	8	1	1	361734
P25691	Keratin, type II microfibrillar, component 5 (Contact-Cont) OS=Ovis aries PE=1 SV=1	55	2	1	307170
A0A241NDJ6	IS3 family transposase OS=Vibrio anguillarum OX=55601 GN=CEA93_02505 PE=4 SV=1	4	1	1	261729
Q92764	Keratin, type I cuticular Ha5 OS=Homo sapiens OX=9606 GN=KRT35 PE=1 SV=5	128	2	1	147190
A0A1Q1ME34	Cysteine/glutathione ABC transporter permease/ATP-binding protein CydD OS=Vibrio anguillarum OX=55601 GN=cydD PE=4 SV=1	6	2	2	71668.4
C0LEY0	Outer membrane protein K OS=Vibrio anguillarum OX=55601 GN=ompK PE=3 SV=1	2	1	1
P12035	Keratin, type II cytoskeletal 3 OS=Homo sapiens OX=9606 GN=KRT3 PE=1 SV=3	33	7	0
Q01546	Keratin, type II cytoskeletal 2 oral OS=Homo sapiens OX=9606 GN=KRT76 PE=1 SV=2	80	7	0
Q86YZ3	Hornerin OS=Homo sapiens OX=9606 GN=HRNR PE=1 SV=2	1	1	1
Q08554	Desmocollin-1 OS=Homo sapiens OX=9606 GN=DSC1 PE=1 SV=2	2	2	2
A0A191W1J5	30S ribosomal protein S16 OS=Vibrio anguillarum OX=55601 GN=rpsP PE=3 SV=1	2	1	1
Q5XKE5	Keratin, type II cytoskeletal 79 OS=Homo sapiens OX=9606 GN=KRT79 PE=1 SV=2	29	4	0
